# RNA language models predict mutations that improve RNA function

**DOI:** 10.1101/2024.04.05.588317

**Authors:** Yekaterina Shulgina, Marena I. Trinidad, Conner J. Langeberg, Hunter Nisonoff, Seyone Chithrananda, Petr Skopintsev, Amos J. Nissley, Jaymin Patel, Ron S. Boger, Honglue Shi, Peter H. Yoon, Erin E. Doherty, Tara Pande, Aditya M. Iyer, Jennifer A. Doudna, Jamie H. D. Cate

**Author notes:** Authors contributed equally (Yekaterina Shulgina, Marena I. Trinidad, Conner J. Langeberg, Hunter Nisonoff, Seyone Chithrananda, Petr Skopintsev, Amos J. Nissley, Jamie H. D. Cate).

## Abstract

Structured RNA lies at the heart of many central biological processes, from gene expression to catalysis. While advances in deep learning enable the prediction of accurate protein structural models, RNA structure prediction is not possible at present due to a lack of abundant high-quality reference data^1^. Furthermore, available sequence data are generally not associated with organismal phenotypes that could inform RNA function^2–4^. We created GARNET (Gtdb Acquired RNa with Environmental Temperatures), a new database for RNA structural and functional analysis anchored to the Genome Taxonomy Database (GTDB)^5^. GARNET links RNA sequences derived from GTDB genomes to experimental and predicted optimal growth temperatures of GTDB reference organisms. This enables construction of deep and diverse RNA sequence alignments to be used for machine learning. Using GARNET, we define the minimal requirements for a sequence- and structure-aware RNA generative model. We also develop a GPT-like language model for RNA in which overlapping triplet tokenization provides optimal encoding. Leveraging hyperthermophilic RNAs in GARNET and these RNA generative models, we identified mutations in ribosomal RNA that confer increased thermostability to the *Escherichia coli* ribosome. The GTDB-derived data and deep learning models presented here provide a foundation for understanding the connections between RNA sequence, structure, and function.
