## Supplementary Table 1 for "RNA language models predict mutations that improve RNA function"

Rfam ID	Description	Model length	N sequences, Rfam seed alignment	N sequences, Rfam full alignment	N GARNET sequences	Total GARNET sequence length
RF02541 / RF02540	23S rRNA	2925 / 2987	102 / 91	25446 / 1443	32317	94059751
RF00177 / RF01959	16S rRNA	1533 / 1477	99 / 86	22178 / 632	35541	53783103
RF00001	5S rRNA	119	712	140644	55093	6357623
RF00010	Bacterial RNase P class A	367	458	6481	53493	20464485
RF00011	Bacterial RNase P class B	366	114	790	3947	1454689
RF00013	6S / SsrS RNA	187	150	3786	22856	4220285
RF00018	CsrB/RsmB RNA family	356	38	292	359	128521
RF00021	Spot 42 RNA	115	19	208	1041	122514
RF00022	GcvB RNA	198	27	234	633	127663
RF00023	transfer-messenger RNA	354	477	6693	46559	17179199
RF00028	Group I catalytic intron	251	12	2611	40	12673
RF00034	RprA RNA	108	13	98	314	34038
RF00050	FMN riboswitch (RFN element)	138	146	4223	18979	2773201
RF00059	TPP riboswitch (THI element)	105	115	10206	53555	5730132
RF00080	yybP-ykoY manganese riboswitch	175	29	832	2056	369145
RF00083	GlmZ RNA activator of glmS mRNA	212	21	121	561	115680
RF00101	SraC/RyeA RNA	145	13	198	522	75622
RF00106	RNAI	102	10	151	341	35275
RF00111	SdsR_RyeB RNA	100	17	239	233	22889
RF00113	Short Intergenic Abundant RNA	147	17	54	167	24816
RF00114	Ribosomal S15 leader	117	78	632	2270	267871
RF00128	Glm Y RNA activator of glmS mRNA	163	17	130	583	92050
RF00140	Alpha operon ribosome binding site	110	39	562	1719	188403
RF00162	SAM riboswitch (S box leader)	108	457	6161	34758	3866030
RF00166	PrrB/RsmZ RNA family	133	37	139	802	106411
RF00167	Purine riboswitch	102	133	2660	11807	1195754
RF00168	Lysine riboswitch	183	47	2261	15537	2773261
RF00174	Cobalamin riboswitch	189	433	14022	74360	15205939
RF00195	RsmY RNA family	121	11	82	841	100515
RF00230	T-box leader	224	48	12315	129071	31136738
RF00234	glmS glucosamine-6-phosphate activated ribozyme	171	18	943	3609	627879
RF00373	Archaeal RNase P	303	70	373	2243	717822
RF00378	Qrr RNA	108	30	200	613	66178
RF00379	ydaO/yuaA leader	136	106	3917	19152	3024241
RF00380	M-box riboswitch (ykoK leader)	169	159	1072	5369	904104
RF00391	RtT RNA	130	57	564	1876	242955
RF00442	Guanidine-I riboswitch	107	100	931	5116	548114
RF00444	PrrF RNA	150	18	135	1493	221531
RF00503	RNAIII	511	10	30	10	5062
RF00506	Threonine operon leader	118	25	199	746	88585
RF00513	Tryptophan operon leader	100	22	187	477	47283
RF00514	Histidine operon leader	127	33	290	1097	138517
RF00552	rncO	214	18	137	44	9378
RF00557	Ribosomal protein L10 leader	139	97	1712	3578	506299
RF00558	Ribosomal protein L20 leader	127	43	527	2659	344486
RF00615	Listeria Hfq binding LhrA	269	10	17	31	8233
RF00616	Listeria LhrC	111	12	28	164	18002
RF00623	Pseudomonas sRNA P1	180	14	69	649	116668
RF00625	Pseudomonas sRNA P11	139	15	56	502	69137
RF00627	Pseudomonas sRNA P15	119	22	88	769	91831
RF00628	RgsA sRNA	194	27	89	825	160046
RF00629	Pseudomonas sRNA P24	255	14	71	719	182948
RF00634	S-adenosyl methionine (SAM) riboswitch,	116	40	1244	6645	767480
RF01055	Moco (molybdenum cofactor) riboswitch	135	160	1390	3517	498565
RF01065	23S methyl RNA motif	102	19	209	649	64362
RF01069	purD RNA motif	125	21	101	425	55528
RF01385	isrA Hfq binding RNA	129	10	48	119	15099
RF01387	isrC Hfq binding RNA	123	16	31	48	5891
RF01396	isrN Hfq binding RNA	143	17	140	503	71593
RF01405	STnc490 Hfq binding RNA	124	76	260	903	107611
RF01407	STnc560 Hfq binding RNA	214	12	30	60	13631
RF01411	BsrF	113	11	123	561	61963
RF01419	Antisense RNA which regulates isiA expression	187	308	1434	2037	372285
RF01456	Vibrio regulatory RNA of OmpA	140	11	43	100	13310
RF01470	Listeria sRNA rli38	150	20	100	197	29567
RF01492	Listeria sRNA rli28	186	21	418	253	46040
RF01497	ALIL pseudoknot	117	26	1415	6556	782634
RF01673	PhrS	213	13	114	792	169824
RF01675	Pseudomonas sRNA CrcZ	398	19	168	1569	620616
RF01685	6S-Flavo RNA	109	82	230	1521	168379
RF01692	Bacteroidete tryptophan peptide leader RNA	131	35	215	108	15190
RF01693	Bacteroidales-1 6S-Bacteroidales RNA suggested	179	41	230	1766	322655
RF01699	Clostridiales-1 RNA	166	194	1107	7719	1276592
RF01702	Cyano-2 RNA	204	57	66	53	10837
RF01712	Methylobacterium-1 RNA	104	34	47	35	3590
RF01718	Polynucleobacter-1 RNA	142	16	18	47	6506
RF01719	Pseudomon-1/ErsA RNA	116	19	113	788	91699
RF01720	Pseudomon-Rho RNA	102	16	90	671	67377
RF01721	Pseudomon-groES RNA	111	18	88	757	86332
RF01723	Rhizobiales-2 RNA	104	15	63	235	23892
RF01728	STAXI RNA	153	43	206	432	68349
RF01729	Termite-flg RNA	104	13	15	15	1540
RF01731	TwoAYGGAY RNA	168	210	1903	4828	798750
RF01732	MarS sRNA	143	31	106	388	55821
RF01735	epsC RNA	117	30	246	1250	143009
RF01736	flg-Rhizobiales RNA	143	13	49	342	48784
RF01742	lactis-plasmid RNA	106	14	21	17	1825
RF01745	manA RNA	193	165	183	13	2619
RF01746	mraW RNA	108	45	502	1720	179336
RF01752	psaA RNA	195	31	45	129	26448
RF01754	radC RNA	148	148	572	1922	281904
RF01755	rmf RNA	132	16	88	744	98311
RF01756	rne-II RNA	296	16	90	526	153872
RF01758	sucA-II RNA	218	17	90	799	174156
RF01760	traJ-II RNA	104	47	200	563	57532
RF01764	yjdF RNA	101	62	370	2165	240283
RF01766	cspA thermoregulator	428	15	1612	3895	1669264
RF01769	Enterobacteria greA leader	124	25	124	496	61157
RF01770	Gammaprotebacteria rimP leader	111	46	286	759	82287
RF01771	Enterobacteria rnk leader	109	13	49	173	18872
RF01772	Pseudomonas rnk leader	108	15	53	450	47321
RF01794	sok antitoxin (CssrC)	157	91	293	944	148144
RF01796	Fumarate/nitrate reductase regulator sRNA	119	16	124	529	62127
RF01808	MicX Vibrio cholerae sRNA	194	10	40	158	30464
RF01820	RNA Staph. aureus E (RoxS)	112	15	132	613	70230
RF01830	Salmonella enterica Typhi npcRNA 44	107	34	455	789	91907
RF01849	Alphaproteobacteria transfer-messenger RNA	338	111	942	6337	2276975
RF01851	Cyanobacteria transfer-messenger RNA	288	27	48	461	131073
RF01854	Bacterial large signal recognition particle RNA	255	92	1143	11373	3008730
RF01857	Archaeal signal recognition particle RNA	318	53	344	2515	787265
RF01859	Phenylalanine leader peptide	125	71	367	1393	172772
RF01867	caulobacter sRNA CC2171	159	13	68	532	89386
RF01999	Group II catalytic intron D1-D4-2	118	144	822	4446	527136
RF02001	Group II catalytic intron D1-D4-3	171	406	3545	15420	2672122
RF02003	Group II catalytic intron D1-D4-4	138	90	620	3649	510775
RF02004	Group II catalytic intron D1-D4-5	201	139	586	1623	325434
RF02005	Group II catalytic intron D1-D4-6	225	174	1363	6870	1603148
RF02012	Group II catalytic intron D1-D4-7	148	244	1048	2416	360182
RF02030	tp2	114	24	128	475	56829
RF02032	Giant, ornate, lake- and Lactobacillales-derived (GOLLD) RNA	436	35	58	86	39873
RF02033	HNH endonuclease-associated RNA and ORF (HEARO) RNA	224	139	1288	3102	711367
RF02034	IMES-1 RNA motif	191	172	176	166	31720
RF02035	IMES-2 RNA motif	141	320	327	583	82205
RF02036	IMES-3 RNA motif	149	32	32	12	1770
RF02052	Enterobacterial sRNA STnc630	166	10	20	13	2144
RF02076	Gammaproteobacterial sRNA STnc100	206	24	135	129	26130
RF02079	Enterobacterial sRNA STnc180	217	10	31	128	27341
RF02081	Enterobacterial sRNA STnc550	388	11	75	241	93654
RF02084	Enterobacteria sRNA STnc130	135	13	42	160	21764
RF02100	Translational regulator of tfoXVC	101	10	52	187	18669
RF02111	IS009	198	11	23	135	26674
RF02144	rsmX	114	16	112	807	90843
RF02194	Bacterial antisense RNA HPnc0260	156	31	178	35	5555
RF02230	Proteobacterial sRNA sX11	138	10	25	137	19718
RF02232	Xanthomonadaceae sRNA sX13	115	12	61	349	39743
RF02234	Xanthomonadaceae sRNA sX15	159	14	38	213	33862
RF02235	Xanthomonadaceae sRNA asX1	115	15	64	346	39492
RF02342	Alphaproteobacterial sRNA ar7	146	29	130	760	110460
RF02343	Alphaproteobacterial sRNA ar9	149	28	151	753	111163
RF02344	Alphaproteobacterial ar14	123	118	616	3433	417561
RF02345	Alphaproteobacterial ar15	113	61	302	1212	136783
RF02346	Alphaproteobacterial sRNA ar35	144	13	194	314	44653
RF02347	Alphaproteobacterial sRNA ar45	148	36	247	925	137705
RF02354	Bradyrhizobiaceae sRNA BjrC80	162	15	44	272	43569
RF02355	Bradyrhizobiaceae sRNA BjrC174	201	15	74	348	70401
RF02356	Alphaproteobacterial sRNA BjrC1505	140	25	190	1268	179070
RF02375	Aar sRNA	191	13	43	127	24158
RF02414	Listeria sRNA rli60	191	11	34	79	15999
RF02420	Burkholderia sRNA Bp1_Cand612_SIPHT	100	11	65	251	25145
RF02421	Burkholderia sRNA Bp1_Cand684_SIPHT	113	14	172	156	17588
RF02422	Burkholderia sRNA Bp1_Cand738_SIPHT	208	21	75	241	50199
RF02423	Burkholderia sRNA Bp1_Cand871_SIPHT	230	15	74	258	58474
RF02424	Burkholderia sRNA Bp2_Cand287_SIPHT	174	14	53	162	28646
RF02431	Streptococcus sRNA SpF22	140	22	31	204	29381
RF02432	Streptococcus sRNA SpF25	102	20	35	211	21452
RF02434	Streptococcus sRNA SpF39	109	13	26	29	3133
RF02437	Streptococcus sRNA SpF44	102	12	20	193	18631
RF02446	Streptococcus sRNA SpR18	132	23	98	166	21736
RF02447	Streptococcus sRNA SpR19	123	23	46	326	40526
RF02449	Bacillus sRNA ncr1015	121	16	64	238	28148
RF02452	Bacillus sRNA ncr1575	215	29	108	346	73098
RF02469	Actinobacteria sRNA Ms_IGR-7	118	14	250	520	61265
RF02471	Actinobacteria sRNA Ms_IGR-5	184	21	564	1853	378314
RF02496	Rhizobiales sRNA Atu_At1	108	33	168	908	98178
RF02500	EcpR1	113	32	198	1174	129574
RF02502	Rhizobiales sRNA Atu_C8	122	27	194	1137	137533
RF02514	5' ureB small RNA	292	13	2655	14499	4192710
RF02526	Streptococcus sRNA SSRC34	128	16	38	43	5562
RF02673	Streptomyces sRNA 4677	247	12	294	808	200825
RF02680	PreQ1-III riboswitch	102	31	116	97	9733
RF02687	RAGATH-8 RNA	276	69	72	15	4136
RF02840	Enterococcus sRNA 68 (Lacto-3 RNA)	124	78	203	236	30737
RF02916	atpB RNA	128	72	160	220	28179
RF02919	ilvB-OMG RNA	210	28	34	84	17870
RF02920	Fusobacteriales-1 RNA	114	13	22	54	6311
RF02921	RT-14 RNA	144	143	195	210	31359
RF02928	Actinomyces-1 RNA	110	236	285	171	18827
RF02932	Betaproteobacteria-1 RNA	120	102	129	158	18908
RF02941	COG3943 RNA	108	27	27	60	6410
RF02942	Clostridiales-3 RNA	262	157	173	73	19300
RF02943	Bacteroidales-2 RNA	392	43	46	24	9843
RF02951	DABA-DC-AT RNA	151	126	181	232	36239
RF02955	EGFOA RNA	107	73	99	40	4727
RF02957	EFASI RNA	134	448	553	390	53087
RF02958	drum RNA	114	464	518	488	55254
RF02960	DUF2800 RNA	158	155	168	163	25778
RF02962	DUF3800-III RNA	108	55	73	65	7027
RF02966	DUF3268 RNA	120	108	117	118	14016
RF02969	DUF3800-I RNA	115	321	365	212	24189
RF02972	engA RNA	101	154	180	83	8621
RF02978	folP RNA	102	28	33	20	2027
RF02981	FTHFS RNA	117	27	31	48	5655
RF02982	gltS RNA	105	108	146	159	16664
RF02986	FuFi-1 RNA	181	170	182	79	18013
RF02994	IMPDH RNA	109	81	89	45	4855
RF02995	IMES-5 RNA	150	52	52	40	5970
RF03000	LOOT RNA	121	368	698	850	102803
RF03005	lysM-TM7 RNA	140	129	138	113	16305
RF03011	Methylophilales-1 RNA	103	14	25	74	7527
RF03016	RT-12 RNA	122	42	48	45	5240
RF03018	RT-15 RNA	193	64	94	206	38886
RF03019	RT-16 RNA	158	104	116	81	14542
RF03022	RT-10 RNA	127	113	119	38	5162
RF03025	RT-4 RNA	122	47	50	41	4832
RF03026	RT-5 RNA	103	71	82	711	74991
RF03028	RT-7 RNA	191	54	58	58	11910
RF03037	PAGEV RNA	196	86	92	38	8226
RF03041	poplar-1 RNA	141	22	22	237	33109
RF03045	proV RNA	149	16	28	86	12630
RF03046	Pseudomonadales-1 RNA	164	54	73	77	12535
RF03062	xerDC RNA	130	72	76	62	8000
RF03063	Streptomyces-metK RNA	117	38	229	873	102712
RF03066	COG3610-DE RNA	116	59	75	58	6765
RF03068	RT-3 RNA	148	231	244	125	18836
RF03069	malK-I RNA	179	322	349	1105	199378
RF03072	raiA RNA	209	488	736	2554	597276
RF03076	Streptomyces-metH RNA	122	43	237	893	112144
RF03077	RT-2 RNA	222	195	210	292	67033
RF03079	MISL RNA	747	44	49	251	194788
RF03087	ROOL RNA	580	290	316	201	116339
RF03108	Methylosinus-1 RNA	212	12	20	39	8686
RF03112	Staphylococcus-1 RNA	127	21	22	94	12067
RF03155	TD-1 RNA	120	28	137	358	44059
RF03166	glycine-GGAnGA riboswitch	180	26	48	1477	285340
RF03531	Clostridioides difficile sRNA included into helicase gene	101	24	62	429	42390
RF03532	Cis-regulator of HTH transcription factor	243	57	60	281	65589
RF03534	Staphylococcus sRNA71 small RNA	107	13	14	39	4034
RF04182	GibS sRNA	142	13	33	98	13890
RF04183	Bacteroidales small SRP	107	31	642	9009	962756
RF04189	icd-II ncRNA motif	133	15	18	85	10871
RF04192	carA ncRNA motif	202	35	37	109	21870
