## Supplementary Table 3 for "RNA language models predict mutations that improve RNA function"

### Sheet: 23S rRNA LM
23S rRNA Model	Tokenization	Embedding dimension	Attention layers	Attention heads	Starting learning rate	Positional embedding	Parameters	Perplexity	Iterations	Batch size
single-nt-abs2	single nts, 1 step	300	18	6	5 e-5	Absolute, overall	19.45M	3.67	100k	18
single-nt-rot	single nts, 1 step	300	18	6	3 e-5	RoPE, every layer	19.45M	3.66	100k	18
paired-nt-abs	nt pairs, 1 step	300	18	6	5 e-5	Absolute, every layer	19.46M	3.67	1M	18
paired-nt-abs2	nt pairs, 1 step	300	18	6	5 e-5	Absolute, overall	19.46M	3.67	1M	18
paired-rot	nt pairs, 1 step	300	18	6	2 e-5	RoPE, every layer	19.46M	2.14	1M	18
paired-rot2	nt pairs, 1 step	300	18	6	3 e-5	RoPE, overall	19.46M	3.66	1M	18
triple-nt-abs	nt triples, 1 step	300	18	6	5 e-5	Absolute, every layer	19.48M	2.21	1M	18
triple-nt-abs2	nt triples, 1 step	300	18	6	5 e-5	Absolute, overall	19.48M	2.22	1M	18
triple-nt-rot	nt triples, 1 step	300	18	6	3 e-5	RoPE, every layer	19.48M	2.01 (1.97)	1M (1.5M)	18
triple-nt-rot2	nt triples, 1 step	300	18	6	5 e-5	RoPE, overall	19.48M	2.29	1M	18
thermophile-ft-rot	nt triples, 1 step	300	18	6	2 e-5	RoPE, every layer	19.48M	1.76	1750 (early stop)	48
(hyperparameter search)
triple-nt-rot-7l	nt triples, 1 step	480	7	6	3 e-5	RoPE, every layer	19.41M	1.76	100k	18
triple-nt-rot-11l	nt triples, 1 step	384	11	6	3 e-5	RoPE, every layer	19.51M	1.73	100k	18
triple-nt-rot-18l	nt triples, 1 step	300	18	6	3 e-5	RoPE, every layer	19.48M	1.66	100k	18
triple-nt-rot-23l	nt triples, 1 step	264	23	6	3 e-5	RoPE, every layer	19.27M	1.66	100k	18
triple-nt-rot-18l-3h	nt triples, 1 step	300	18	4	3 e-5	RoPE, every layer	19.48M	1.67	100k	18
triple-nt-rot-18l-10h	nt triples, 1 step	300	18	10	3 e-5	RoPE, every layer	19.48M	1.66	100k	18
triple-nt-rot-18l-15h	nt triples, 1 step	300	18	15	3 e-5	RoPE, every layer	19.48M	1.67	100k	18

### Sheet: 231-RNA LM
231-RNA Model	Tokenization	Embedding dimension	Attention layers	Attention heads	Starting learning rate	Positional embedding	Parameters	Perplexity	Iterations	Batch size
triple-nt-rot	nt triples, 1 step	300	18	6	3 e-5	RoPE, every layer	19.48M	1.61	1M	18
thermophile-ft-rot	nt triples, 1 step	300	18	6	2 e-5	RoPE, every layer	19.48M	1.33	198k	48

### Sheet: 23S rRNA GNN
23S rRNA Model	Tokenization	Embedding dimension	k-nearest neighbours	Attention layers	Attention heads	Starting learning rate	Positional embedding	Parameters	Perplexity	Iterations	Batch size
GNN	single nts, 1 step	128	50	4 (1 encoder, 3 decoder)	4	1 e-3	Absolute	1.09M	1.751	32 epochs (~83k steps)	10
GNN (finetuned, thermophiles)	single nts, 1 step	128	50	4	4	1 e-4	Absolute	1.09M	1.751	32 epochs (~83k steps)	10
