## Supplementary Table 6 for "RNA language models predict mutations that improve RNA function"

### Sheet: Sheet1
Construct Name	Sequence	Comment
U2473C-U2474C_F	CAAGAGCCCATATCGACGGCGGTGTTTGG	Forward primer for U2473C-U2474C 23S rRNA mutagenesis
U2473C-U2474C_R	CGATATGGGCTCTTGGGCGGTATCAGCCTG	Reverse primer for U2473C-U2474C 23S rRNA mutagenesis
U2477C_F	CAAGAGTTCACATCGACGGCGGTGTTTGG	Forward primer for U2477C 23S rRNA mutagenesis
U2477C_R	CGATGTGAACTCTTGGGCGGTATCAGCC	Reverse primer for U2477C 23S rRNA mutagenesis
H92-CC_F	ATGGCTGCCCGCCATTTAAAGTGGTACG	Forward primer for U2554C-U2555C 23S rRNA mutagenesis
H92-CC_R	ATGGCGGGCAGCCATACCCTTGGG	Reverse primer for U2554C-U2555C 23S rRNA mutagenesis
MS2_quant_F	CTTGCCCCGAGATGAGTTCTCCC	RT-PCR primer for the ribosome purity assay
MS2_quant_R	GTACCGGTTAGCTCAACGCATCGCT	RT-PCR primer for the ribosome purity assay
Block_ins_F	GGGCGCTGGAGAACTGAGG	Forward primer for the insertion of H68mut and H81/H82mut blocks
H68_ins_R	GCTGGTATCTTCGACTGATTTCAGCTCC	Reverse primer for the insertion of the H81/H82mut block
H81/H82_ins_R	GGTACACTGCATCTTCACAGCGAGTTC	Reverse primer for the insertion of the H68mut block
H68_Block	GTCGAAGATACCAGCTGGCTGCAACTGTTTATTAAAAACACAGCACTGTGCAAACACGAAAGTGGACGTATACGGTGTGACGCCTGCCCGGTGCCGGAAGGTTAATGGGAGGGGTTAGCGCAAGCGAAGCTCTGAACCGAAGCCCCGGTAAACGGCGGCCGTAACTATAACGGTCCTAAGGTAGCGAAATTCCTTGTCGGGTAAGTTCCGACCTGCACGAATGGCGTAATGATGGCCAGGCTGTCTCCACCCGAGACTCAGTGAAATTGAACTCGCTGTGAAGATGCAGTGTACCCGCGGCAAGACGGAAAGACCCCGTGAACCTTTACTATAGCTTGACACTGAACATTGAGCCTTGATGTGTAGGATAGGTGGGAGGCTTTGAAGTGTGGACGCCAG…	DNA block containing the H68mut mutations and surrounding 23S rRNA sequence
H81/H82_Block	AAGATGCAGTGTACCCGCGGCAAGACGGAAAGACCCCGTGAACCTTTACTATAGCTTGACACTGAACATTGAGCCTTGATGTGTAGGATAGGTGGGAGGCTTTGAAGTGTGGACGCCAGTCTGCATGGAGCCGACCTTGAAATACCACCCTTTAATGTTTGATGTTCTAACGTTGACCCGTAATCCGGGTTGCGGACAGTGTCTGGTGGGTAGTTTGACTGGGGCGGTCGCCTCCTAAAGAGTAACGGAGGCGCCCAAAGGTTGGCTAATCCTGGTCGGACATCAGGAGGTTAGTGCAATGGCATAAGCCAGCTTGACTGCGAGCGTGACGGCGCGAGCAGGTGCGAAAGCAGGGCATAGTGATCCGGTGGTTCTGAATGGAAGGGCCATCGCTCAACG…	DNA block containing the H81/H82mut mutations and surrounding 23S rRNA sequence
